# Discovering the drivers of clonal hematopoiesis

**DOI:** 10.1101/2020.10.22.350140

**Authors:** Oriol Pich, Iker Reyes-Salazar, Abel Gonzalez-Perez, Nuria Lopez-Bigas

**Author notes:** Corresponding authors Abel Gonzalez-Perez, Nuria Lopez-Bigas.

## Abstract

Mutations in genes that confer a selective advantage to hematopoietic stem cells (HSCs) in certain conditions drive clonal hematopoiesis (CH). While some CH drivers have been identified experimentally or through epidemiological studies, the compendium of all genes able to drive CH upon mutations in HSCs is far from complete. We propose that identifying signals of positive selection in blood somatic mutations may be an effective way to identify CH driver genes, similarly as done to identify cancer genes. Using a reverse somatic variant calling approach, we repurposed whole-genome and whole-exome blood/tumor paired samples of more than 12,000 donors from two large cancer genomics cohorts to identify blood somatic mutations. The application of IntOGen, a robust driver discovery pipeline, to blood somatic mutations across both cohorts, and more than 24,000 targeted sequenced samples yielded a list of close to 70 genes with signals of positive selection in CH, available at http://www.intogen.org/ch. This approach recovers all known CH genes, and discovers novel candidates. Generating this compendium is an essential step to understand the molecular mechanisms of CH and to accurately detect individuals with CH to ascertain their risk to develop related diseases.
