## Supplementary Tables for "Discovering the drivers of clonal hematopoiesis": supplementary_table_1.tsv

	1_0.98_NA	2_0.96_SBS46-0.89	3_0.75_NA	4_0.99_SBS45-0.95	5_0.71_NA	6_0.93_SBS36-0.93
A[C>A]A	0.024862411314997345	0.000515803496992228	0.003009616074438344	4.027184384955743e-05	0.011138676952450213	0.037928872182776095
A[C>A]C	0.007380922512172534	0.0006974102763255053	0.00920979679083552	0.0002761773196533605	0.002083918649936105	0.015975551088253322
A[C>A]G	0.0025542966808061096	0.0002835654355943536	0.0004765154387891205	0.0002606762191591645	0.0019228266176267534	0.005550850868378023
A[C>A]T	0.009175316846904674	0.00015251023800455255	0.005624000372523088	6.4128321418203e-05	0.008167783755107225	0.0246723342475192
C[C>A]A	0.010704121128977891	2.2204000000000392e-16	9.392698249999656e-05	0.3027721949230206	0.00022125694724133514	0.019367038423562404
C[C>A]C	2.2204000000000392e-16	2.2204000000000392e-16	2.2204000000000392e-16	0.2061427414292358	2.2204000000000392e-16	2.2204000000000392e-16
C[C>A]G	0.00044358924797583115	0.00010359281196475609	4.190570515753235e-05	0.03848148908666799	0.0014165659473327331	0.006595370617894228
C[C>A]T	5.159178969835409e-06	1.2222649973192585e-05	9.058253488483752e-05	0.3061511360020498	0.0011599502422021193	5.961863437973989e-05
G[C>A]A	0.009596761061302559	0.0003592222083128239	0.00938554789150798	0.001447384229133112	0.015786431363264276	0.057513851953708665
G[C>A]C	0.0014922570588187796	0.0007899408118546922	0.0012113820783709098	0.00046173480404682814	0.011055678106377916	0.04934878116276308
G[C>A]G	0.00102131831127754	0.0004968235224275016	0.0016968101340024881	0.000528243115187917	0.0006324274326624474	0.009282247591686216
G[C>A]T	0.004014656117022803	0.0010631828566287748	0.005482203441504827	0.0009316658140413105	0.009363728498234077	0.045747640492408384
T[C>A]A	2.2204000000000392e-16	3.106689243392317e-05	2.623199730316817e-06	0.006863246573021668	2.960970286456794e-05	0.21620479950910126
T[C>A]C	0.00033240934225863065	6.057524248610193e-06	0.001898436194032732	0.0061789749097083116	0.00037437130252013706	0.11629742445197574
T[C>A]G	0.0006329751723482514	1.5482681927104542e-05	0.0009297746166713317	0.0015593465005387165	0.0007671036814031724	0.020497366942685485
T[C>A]T	1.4275279382798486e-05	1.7166979480078938e-05	0.002613094428369737	0.004031785870471043	0.0005387479655442911	0.18979834043707364
A[C>G]A	0.020249507390901308	0.00012264853598367028	0.007142764577377643	0.0006313902313414693	0.0012278732616932337	0.000920975495594094
A[C>G]C	0.005035509102349814	0.0009731834385859623	0.0021284057116088256	0.00014213014657482725	0.0002893326710899457	0.0014274180119062546
A[C>G]G	0.002281597735748597	0.00017167013877420715	0.0016025056417151556	0.00013210812851092754	0.0002570839415817416	0.0014910006544195825
A[C>G]T	0.012817162448807509	0.00014685516668578214	0.001645840981905634	0.00043078134797662433	0.00021638909467787832	0.0003571874098953957
C[C>G]A	0.007075950172820475	0.0019378031261566293	0.0048156719146542105	0.005162535744721445	0.0007038531012059642	0.004445451934947256
C[C>G]C	0.005542905365280098	0.002184390782909501	0.0015374406113092473	0.0042891242366549474	0.0007000140747706218	0.0016115805031271134
C[C>G]G	0.0019917813047542667	0.00027338736317983505	0.001024065054165009	0.0014010085192648412	0.0007095065299585905	0.00031171035923803313
C[C>G]T	0.007705517356584564	0.0007758661082199642	0.01065743939281906	0.0037972518250079844	0.0007014377055041806	0.0005761998557239846
G[C>G]A	0.006417840530456267	0.0030975072540606013	0.0020290184875173247	0.00012350153573361948	0.002471854722248397	0.000176077349269028
G[C>G]C	0.003417206645826144	0.0013562396139814188	0.003934821479185285	0.00012100352828428466	0.0027542532744554253	0.0025646992228418077
G[C>G]G	0.0012593939909181257	0.0003280236916041435	0.0008447325966414063	9.316108033385038e-05	0.0012204630283811288	0.00036795880333723234
G[C>G]T	0.004961072164416698	0.0008911872302116373	0.005991188870899423	0.0001984979497307737	0.002172114166023893	0.0007654682920731793
T[C>G]A	0.00519698014339461	0.001741199403870375	0.009075229798042924	0.0006449102310062034	0.00085565733358388	0.004597029924263254
T[C>G]C	0.006370753942818724	0.0007534571708382576	0.007657711984444668	0.0005410943260165161	0.0019043345950279992	0.0019547451479916575
T[C>G]G	0.0015521573779039052	0.00012657607196006629	0.0005142307661530671	0.00024406987931281334	0.0003310902288919148	0.0005955620107029984
T[C>G]T	0.011271372542816792	0.0007281933860459253	0.010079535962936046	0.00029622096191874635	0.0005565312072706992	0.005215413676726704
A[C>T]A	0.06921283588285562	0.009178576430906792	0.006252540527462108	0.001697429348239009	0.031928325489703	0.002970068746936068
A[C>T]C	0.03073896933124508	0.003879484019486525	0.0040628523537205715	0.0010274524158150231	0.0081186543028163	0.002397061481536369
A[C>T]G	0.07573918564346101	0.00031605853459868403	0.013387820265424476	0.0014276957382875794	0.03009928941525764	0.0021647834674653763
A[C>T]T	0.04632290037956743	0.001214856455557307	0.01216445715447688	0.0003275799878743549	0.010645064111409462	0.0020437312996092385
C[C>T]A	0.025213492184736862	0.012136706278577259	0.006111915778919046	0.011122223734524645	0.020400954715610847	0.011364369285057052
C[C>T]C	0.022563983850383103	0.0044604126329961	0.003417901965994805	0.008086839225123672	0.011725207075788368	0.006176083029074826
C[C>T]G	0.02586199575837471	0.0016283307770990445	0.019128120181186526	0.003347557574644989	0.0174686815691294	0.005961914871611204
C[C>T]T	0.05753081235874885	0.0006011796042834478	0.0003012679865113926	0.003734778331355983	0.01906684921908884	0.005439125123321082
G[C>T]A	0.009582412020500914	0.009107098171559072	0.0017175718155362347	0.006462892354796186	0.09220054447377833	0.0075716197918074685
G[C>T]C	0.01006170924508022	0.0032553212464880264	2.4642413593318657e-05	0.0010207578520135543	0.08087403639578845	0.0064128681570287316
G[C>T]G	0.02439755288877304	0.006578822959595942	0.012972528377321815	0.0026629164362299623	0.02983414005375241	0.0036186216453931593
G[C>T]T	0.036049925911136704	0.0008283417415222527	0.00378318893829002	0.0024694580268522053	0.03341418989233206	0.0023482324431725802
T[C>T]A	0.015561523999337828	0.0097617169508973	0.022888044206243026	0.0012047768512450294	0.016377553536204983	0.016358287763536934
T[C>T]C	0.021287205878434516	0.005972226987530346	0.008108652917692938	0.0024368668244479016	0.012061289130119784	0.0053579875250067705
T[C>T]G	0.023953264338023663	0.003678576948794918	0.013494705911478656	0.0025565787611218646	0.012514548099284636	0.0028117890184188826
T[C>T]T	0.028520906928191495	0.00394897355079826	0.007575442997362153	0.0014517874787728113	0.014836312473586272	0.006860884472978382
A[T>A]A	0.008410089494421428	0.002348570641929653	0.01668784173509311	0.0006186773996199826	0.0006605046668406125	0.0006089002814799372
A[T>A]C	0.00895097536300048	0.0007864495688826746	0.0070983404719965875	7.109246291527133e-05	0.00038352502121671205	3.6556940642979077e-05
A[T>A]G	0.008822065194026514	0.0016263159173602927	0.01239615490528252	0.0004878382105953963	0.00038830503938178535	0.00010216791475994028
A[T>A]T	0.00471482113181074	0.0069312122330526605	0.023632621526388054	0.0010158510143927868	0.015980339392616567	6.908808742989007e-05
C[T>A]A	0.004333413185680445	0.002093302064356315	0.0076850261229809294	0.0006969794975880818	0.001797069718267332	0.00031662025328279425
C[T>A]C	0.0029101527228076445	0.0025562751690165874	0.013125425232316409	1.9906460540131467e-05	0.0052455906377462495	0.0012679634759215385
C[T>A]G	0.0054684447808851094	0.0008314125410875296	0.010512499812620762	0.0006063194638192278	0.0076976173669698784	0.0007356729601782751
C[T>A]T	0.0027791627812147977	0.0003097637112073826	0.024029838652337876	0.00037050990837219006	0.009139648499165013	0.00011791413865491335
G[T>A]A	0.0028673056452709227	0.0015271458914128304	0.013768940284727044	0.00022087004606444947	0.0003876435061639219	2.0923586403397675e-05
G[T>A]C	0.003531842424897365	0.002737964085546284	0.0024989378075558405	0.0002945432751561599	0.0007342103494338108	2.2204000000000392e-16
G[T>A]G	0.0037693168973793453	0.00354563907354207	0.008516439764693457	2.7694789758979096e-05	0.00031741024710039745	1.4423539660731515e-05
G[T>A]T	0.003990127317995961	0.0006395491094401082	0.015791788101789897	0.0002247915139609204	0.00037031941982769374	5.244618013759574e-06
T[T>A]A	0.00433929627344357	0.01715807094686306	0.03320804611482935	0.00048155165577534227	0.053056672551301434	0.0004170093675523357
T[T>A]C	0.003357282048240857	0.00460494602114499	0.007169768336506591	0.00016174617333900186	0.0014553470407711313	0.0018596246497042852
T[T>A]G	0.0028906182424159625	0.0020474154371344245	0.009617220242112656	3.618997703809488e-05	0.0006661685460493153	0.002319689679736281
T[T>A]T	0.006294055138194143	0.003021851994776628	0.02720793544487549	3.717736296584628e-07	0.003372750915698233	3.089916635567635e-05
A[T>C]A	0.03927516203939487	0.03199719913081795	0.024789207146374496	0.002420564777838082	0.001916898818984329	0.0003700496719151432
A[T>C]C	0.006462408398847684	0.03501185239339477	0.013239711181656356	0.0015124091722079186	0.02020304865100205	0.0027029737970522844
A[T>C]G	0.03667759574672376	0.0369342069298199	0.005756147930563807	0.004080971824191701	0.001764295906880105	0.0005870510129826318
A[T>C]T	0.04263637328922412	0.05079245639393005	0.01875783161294969	0.0030860909250043124	0.001298621961644342	0.0005566344573736381
C[T>C]A	0.006449912728679297	0.03325626040466925	0.010500898209457784	0.0010836540968213364	0.02561187194995258	0.0018900672261137415
C[T>C]C	0.00011134511599191067	0.09025457534314184	0.0016979182935452715	0.009239788777119149	0.04970515048775072	0.005316625795584729
C[T>C]G	0.0005755214619642669	0.07384003454619903	0.0019519486955867677	0.0039032208094715273	0.07164340274815928	0.0057898979296168674
C[T>C]T	9.647204060294273e-05	0.07536254342395171	0.020200211878534727	0.0026555803556206924	0.07095594171900425	0.011241799724458773
G[T>C]A	0.008825841783026266	0.02458850050566545	0.014915403653717354	0.0012290733019012794	0.006121961944831277	0.0008529532870260839
G[T>C]C	0.0021324630629842574	0.04085686287351197	0.01225586626188797	0.00018365419923855241	0.015611863081650138	0.003848475868707196
G[T>C]G	0.005020678605661166	0.04025354265483232	0.01158487795347253	0.002535466141248331	0.010295585221357048	0.0020740662013324345
G[T>C]T	0.015368128907678653	0.04539886349144267	0.013153130966500007	0.0011525179522991489	0.0060544189363596936	0.0018320872361658367
T[T>C]A	0.010745969343978052	0.04139193600291389	0.019774967843171197	0.0012689154166393665	0.009798814347908323	0.0037033061595652134
T[T>C]C	0.0014233861223362165	0.06439962343495521	0.015075923245224082	0.002354339974308671	0.024093509330684583	0.0022820796298897933
T[T>C]G	0.0065638942191489575	0.04282634901685762	0.0034004893861764177	0.0014145256430449385	0.017053948264493482	0.0021649717433046825
T[T>C]T	0.015633257045434522	0.10697776213348836	0.0022840150357269925	0.006652446935292215	0.008273134534538106	0.00663580670027287
A[T>G]A	0.002577088345227408	0.00015161510773701136	0.01700008561066164	4.430341292613093e-05	0.00048423312978374016	0.00029798715852823583
A[T>G]C	0.001114289949303026	0.001813072939258457	0.0068418412218907276	0.00039089155740501487	0.0008973280819756558	7.331835907080262e-05
A[T>G]G	0.00645342093959064	0.0003636333656456758	0.010839636785145195	5.017550669499097e-05	0.00015442019959299833	2.4597214078386544e-05
A[T>G]T	0.002451321230360279	0.0008949403981792037	0.025862066864355653	3.780192150383107e-05	0.002599482497479907	0.00014985374816939778
C[T>G]A	0.0006594775060148023	0.00018701135296588572	0.0145086575473139	0.0002197787477944209	0.0004253400285283056	2.9489959796488526e-06
C[T>G]C	0.0006423047988314191	0.0015446218669518627	0.016950233120508855	0.0004133175976150744	0.0038722710243258274	0.0010281038776386651
C[T>G]G	0.0030512553732591897	0.0014922392322214925	0.01414511220100469	0.0008766774723439428	0.0075819343614579905	0.00014072112580235463
C[T>G]T	2.1503367327552104e-05	7.094314157565257e-05	0.042897524627417034	0.00020594468426379345	0.008802963165007449	0.00030968824413725893
G[T>G]A	0.001439916938043964	0.0008145171846054798	0.009345044887440026	0.0005013780229989715	0.00045158039305874786	0.0003619245394487184
G[T>G]C	0.00023530736027277998	0.003129186362574616	0.011243357706614474	0.0006239465029289477	0.0011291091819121395	0.0015465791059323655
G[T>G]G	0.0023047874453311673	0.0018793718413539176	0.02331884626246226	0.00042941138171396375	0.0015888881370447353	0.0010937221130294
G[T>G]T	0.00011980499571320452	0.0014293695591754195	0.028867801812490542	0.000100694347235647	0.0011998010069713145	0.0021392425180914395
T[T>G]A	0.0008451941039181165	6.173996180545775e-07	0.02568391081862903	3.0497778372456556e-05	0.0004108596619101307	6.110367761467932e-06
T[T>G]C	0.0007264280856784898	0.0008245668293298682	0.01684128376134826	0.0002576321515531182	0.0015215442238773185	0.0005583839040222878
T[T>G]G	0.003355488995165245	0.0012965155683239097	0.011723143261326256	9.57434471171702e-05	0.002318973030285394	0.00040462093271757766
T[T>G]T	0.0005991779447387938	0.0005004046042167043	0.0538076061548355	0.0001360739677886007	0.001209174998261161	1.4657316281989679e-05
