## Supplementary Tables for "Discovering the drivers of clonal hematopoiesis": supplementary_table_2.tsv

Gene	Number_mutations_TCGA	Number_samples_TCGA	Proportion_samples_TCGA	Number_mutations_HMF	Number_samples_HMF	Proportion_samples_HMF	CH	Myeloid	CGC	Gene_in_IMPACT_panel	Discovery_TCGA	Discovery_HMF	Discovery_IMPACT	Mean_FPKM
PTPN11	15	15	0.0018041857108491701	1	1	0.0002727024815925825	NO	YES	YES	YES	NO	NO	YES	1311.0
ASXL1	103	103	0.012388741881164301	23	23	0.006272157076629398	YES	YES	YES	YES	YES	YES	YES	457.25
MPL	28	28	0.003367813326918451	2	2	0.000545404963185165	NO	YES	YES	YES	NO	NO	YES	826.625
IDH1	12	12	0.0014433485686793362	3	3	0.0008181074447777475	NO	YES	YES	YES	NO	NO	YES	134.875
TP53	40	39	0.004690882848207842	12	12	0.00327242977911099	YES	YES	YES	YES	YES	YES	YES	2553.875
TET2	113	108	0.012990137118114024	65	59	0.016089446413962368	YES	YES	YES	YES	YES	YES	YES	1735.75
IDH2	29	29	0.0034880923743083954	4	4	0.00109080992637033	YES	YES	YES	YES	NO	YES	YES	1349.375
TMEM127	14	14	0.0016839066634592255	4	4	0.00109080992637033	NO	NO	YES	NO	YES	NO	NO	390.5
ZRSR2	13	13	0.0015636276160692808	3	2	0.000545404963185165	NO	YES	YES	YES	NO	NO	YES	51.5
GNAS	59	50	0.0060139523694972335	7	7	0.0019089173711480775	YES	YES	YES	YES	YES	NO	YES	7117.125
SRSF2	20	20	0.0024055809477988932	5	5	0.0013635124079629125	YES	YES	YES	YES	YES	YES	YES	1615.5
RUNX1	23	23	0.0027664180899687274	0	0	0.0	NO	YES	YES	YES	NO	NO	YES	5664.375
AR	52	51	0.006134231416887178	1	1	0.0002727024815925825	NO	NO	YES	YES	YES	NO	NO	129.75
SF3B1	62	60	0.007216742843396681	6	6	0.001636214889555495	YES	YES	YES	YES	NO	YES	YES	3179.25
CUX1	71	69	0.008299254269906183	5	5	0.0013635124079629125	NO	NO	YES	NO	NO	YES	NO	2661.75
KMT2C	156	152	0.01828241520327159	10	9	0.0024543223343332426	NO	YES	YES	YES	YES	NO	YES	1924.125
ATE1	28	28	0.003367813326918451	7	7	0.0019089173711480775	NO	NO	NO	NO	NO	YES	NO	176.125
MDM4	13	13	0.0015636276160692808	1	1	0.0002727024815925825	NO	NO	YES	YES	NO	NO	YES	1296.125
MGA	115	113	0.013591532355063747	9	9	0.0024543223343332426	NO	YES	NO	YES	NO	NO	YES	976.5
SDHAF2	15	15	0.0018041857108491701	0	0	0.0	NO	NO	YES	YES	YES	NO	NO	57.5
RAD21	26	26	0.0031272552321385616	6	6	0.001636214889555495	NO	YES	YES	YES	NO	NO	YES	2138.75
CBL	44	43	0.005171999037767621	6	6	0.001636214889555495	YES	YES	YES	YES	NO	NO	YES	1647.75
KDM5C	67	65	0.007818138080346404	7	7	0.0019089173711480775	NO	YES	YES	YES	NO	YES	NO	808.5
CDKN1B	11	11	0.0013230695212893915	0	0	0.0	NO	YES	YES	YES	NO	NO	YES	730.375
KRAS	10	10	0.0012027904738994466	2	2	0.000545404963185165	YES	YES	YES	YES	NO	NO	YES	185.875
LZTR1	56	56	0.006735626653836902	1	1	0.0002727024815925825	NO	NO	YES	NO	YES	NO	NO	123.875
STAG2	55	54	0.006495068559057012	3	3	0.0008181074447777475	NO	YES	YES	YES	NO	NO	YES	665.875
STAT3	41	41	0.004931440942987732	4	4	0.00109080992637033	NO	YES	YES	YES	YES	NO	YES	831.5
ARID2	59	57	0.006855905701226846	3	3	0.0008181074447777475	NO	YES	YES	YES	NO	YES	YES	481.625
MKL1	39	39	0.004690882848207842	14	14	0.003817834742296155	NO	NO	YES	NO	NO	YES	NO	942.0
SH2B3	24	24	0.0028866971373586723	6	6	0.001636214889555495	NO	YES	YES	YES	NO	NO	YES	622.375
JAK2	62	62	0.0074573009381765695	11	11	0.0029997272975184073	YES	YES	YES	YES	YES	YES	YES	140.875
ABL2	45	45	0.00541255713254751	2	2	0.000545404963185165	NO	NO	YES	NO	YES	NO	NO	414.25
MYO5A	89	88	0.010584556170315132	7	7	0.0019089173711480775	NO	NO	YES	NO	NO	YES	NO	614.125
CTCF	22	22	0.002646139042578783	3	3	0.0008181074447777475	NO	YES	YES	YES	NO	NO	YES	803.25
FOXP1	29	29	0.0034880923743083954	4	4	0.00109080992637033	NO	NO	YES	YES	NO	YES	YES	1734.875
RET	62	59	0.007096463796006735	7	7	0.0019089173711480775	NO	NO	YES	YES	NO	YES	NO	28.625
GNB1	23	23	0.0027664180899687274	5	5	0.0013635124079629125	YES	NO	NO	NO	YES	YES	NO	3142.0
KMT2D	194	183	0.022011065672359876	67	66	0.017998363785110445	NO	YES	YES	YES	NO	NO	YES	2772.125
KDM6A	42	42	0.005051719990377676	4	4	0.00109080992637033	NO	YES	YES	YES	NO	NO	YES	367.875
PTPRD	80	80	0.009622323791195573	13	13	0.0035451322607035723	NO	NO	YES	YES	NO	YES	NO	178.5
PPARG	24	24	0.0028866971373586723	4	4	0.00109080992637033	NO	NO	YES	YES	YES	NO	NO	4.5
DNMT3B	50	48	0.005773394274717345	6	6	0.001636214889555495	NO	YES	NO	YES	NO	NO	YES	200.875
ERCC2	49	49	0.005893673322107289	4	4	0.00109080992637033	NO	NO	YES	YES	YES	NO	NO	158.25
PPM1D	50	48	0.005773394274717345	24	22	0.0059994545950368145	YES	YES	YES	YES	YES	YES	YES	150.25
PABPC1	19	19	0.002285301900408949	0	0	0.0	NO	NO	YES	NO	YES	NO	NO	10648.0
CHEK2	31	31	0.0037286504690882847	8	8	0.00218161985274066	NO	YES	YES	YES	YES	YES	YES	77.125
ATM	163	156	0.018763531392831368	17	17	0.004635942187073902	NO	YES	YES	YES	YES	YES	YES	480.75
MYCN	21	21	0.002525859995188838	6	6	0.001636214889555495	NO	NO	YES	YES	NO	NO	YES	15.625
CALR	21	20	0.0024055809477988932	2	2	0.000545404963185165	NO	YES	YES	YES	NO	NO	YES	8292.5
AFF3	52	51	0.006134231416887178	6	6	0.001636214889555495	NO	NO	YES	NO	YES	NO	NO	1017.625
NOTCH1	117	112	0.013471253307673804	16	16	0.00436323970548132	NO	YES	YES	YES	NO	YES	NO	543.75
DNMT3A	324	318	0.038248737070002405	129	124	0.03381510771748023	YES	YES	YES	YES	YES	YES	YES	769.25
NF1	106	106	0.012749579023334135	10	10	0.002727024815925825	NO	YES	YES	YES	NO	YES	YES	1200.125
MYD88	27	27	0.003247534279528506	1	1	0.0002727024815925825	YES	NO	YES	YES	YES	NO	YES	881.125
ERF	17	17	0.0020447438056290595	4	4	0.00109080992637033	NO	NO	NO	YES	NO	NO	YES	313.0
TP63	34	34	0.004089487611258119	7	7	0.0019089173711480775	NO	NO	YES	YES	NO	YES	NO	43.125
NRAS	7	7	0.0008419533317296127	1	1	0.0002727024815925825	YES	YES	YES	YES	NO	NO	YES	803.875
EZH2	38	38	0.004570603800817898	1	1	0.0002727024815925825	NO	YES	YES	YES	NO	NO	YES	467.0
APC	79	75	0.00902092855424585	8	8	0.00218161985274066	NO	NO	YES	YES	NO	YES	NO	328.0
SUZ12	22	22	0.002646139042578783	1	1	0.0002727024815925825	NO	YES	YES	YES	NO	NO	YES	636.125
U2AF1	0	0	0	4	4	0.00109080992637033	NO	YES	YES	YES	NO	NO	YES	508.25
DNM2	46	46	0.005532836179937455	10	10	0.002727024815925825	NO	NO	YES	NO	NO	YES	NO	676.375
STAT5B	36	36	0.004330045706038008	0	0	0.0	NO	NO	YES	YES	NO	NO	YES	625.625
