## Supplementary Tables for "Discovering the drivers of clonal hematopoiesis": supplementary_table_3.tsv

SYMBOL	Type_Element	Element_ID	OncodriveFML_q	MutSigCV_q	DriverPower_q	Number_mutations	Coordinates
CCDC163P	gc19_pc.promCore	gc19_pc.promCore::gencode::CCDC163P::ENSG00000236624.4	0.0007059999999999999	1.0	1.0	1	chr1:45965325-45965846
DHX58	gc19_pc.promCore	gc19_pc.promCore::gencode::DHX58::ENSG00000108771.8	0.0014119999999999998	1.0	1.0	4	chr17:40264281-40264307;chr17:40264313-40264616;chr17:40264622-40264951
CNTF	gc19_pc.3utr	gc19_pc.3utr::gencode::CNTF::ENSG00000242689.1	0.00951	1.0	1.0	3	chr11:58391995-58393198
CCDC163P	gc19_pc.5utr	gc19_pc.5utr::gencode::CCDC163P::ENSG00000236624.4	0.009912	1.0	1.0	1	chr1:45965281-45965646
MMACHC	gc19_pc.promCore	gc19_pc.promCore::gencode::MMACHC::ENSG00000132763.10	0.023533333333333333	1.0	1.0	1	chr1:45965524-45965924
TET2	gc19_pc.promCore	gc19_pc.promCore::gencode::TET2::ENSG00000168769.8	0.02824	1.0	1.0	1	chr4:106066831-106067231;chr4:106067249-106067649;chr4:106067742-106068136;chr4:106068142-106068242;chr4:106068413-106068813
NAP1L1	gc19_pc.promCore	gc19_pc.promCore::gencode::NAP1L1::ENSG00000187109.9	0.059304	1.0	1.0	2	chr12:76451465-76451517;chr12:76451576-76451865;chr12:76461273-76461550;chr12:76462573-76462682;chr12:76462794-76462973;chr12:76477674-76478074;chr12:76478192-76478340;chr12:76478346-76479013
DHX58	gc19_pc.5utr	gc19_pc.5utr::gencode::DHX58::ENSG00000108771.8	0.061360000000000005	1.0	0.0023963397915403024	7	chr17:40263910-40263911;chr17:40264130-40264223;chr17:40264243-40264307;chr17:40264313-40264504;chr17:40264622-40264751
NAP1L1	gc19_pc.5utr	gc19_pc.5utr::gencode::NAP1L1::ENSG00000187109.9	0.061360000000000005	1.0	1.0	2	chr12:76449961-76450347;chr12:76450472-76451517;chr12:76451576-76451665;chr12:76461273-76461350;chr12:76467999-76468019;chr12:76477612-76477874;chr12:76478346-76478813
WIBG	gc19_pc.promCore	gc19_pc.promCore::gencode::WIBG::ENSG00000170473.12	0.08354333333333332	1.0	1.0	2	chr12:56320696-56320853;chr12:56321012-56321051;chr12:56321071-56321095;chr12:56321197-56321403;chr12:56321409-56321502;chr12:56321545-56321897;chr12:56326202-56326306;chr12:56326390-56326602
TET2	gc19_pc.5utr	gc19_pc.5utr::gencode::TET2::ENSG00000168769.8	0.10619999999999999	1.0	1.0	1	chr4:106067031-106067243;chr4:106067449-106068136;chr4:106068613-106068956;chr4:106111516-106111626;chr4:106111649-106111662
CA10	gc19_pc.promCore	gc19_pc.promCore::gencode::CA10::ENSG00000154975.9	0.11295999999999999	1.0	1.0	2	chr17:49824948-49824986;chr17:49825198-49825348;chr17:50235223-50235623;chr17:50235887-50236287;chr17:50236961-50237277;chr17:50237283-50237577
G077303	lncrna.ncrna	lncrna.ncrna::mitranscriptome::G077303::G077303	0.1295	1.0	1.0	2	chr7:100770578-100771653;chr7:100771951-100773681
FGD5-AS1	lncrna.ncrna	lncrna.ncrna::gencode::FGD5-AS1::ENSG00000225733.1	0.1295	1.0	1.0	4	chr3:14961853-14961990;chr3:14962815-14962966;chr3:14963807-14963897;chr3:14964688-14964855;chr3:14965483-14965494;chr3:14984290-14984650;chr3:14984827-14987661;chr3:14988593-14988610;chr3:14988616-14988890;chr3:14989519-14989931
PKN2	gc19_pc.promCore	gc19_pc.promCore::gencode::PKN2::ENSG00000065243.14	0.13093090909090907	0.0008189446991939865	0.04462444969247139	7	chr1:89149704-89150263;chr1:89150317-89150455;chr1:89236937-89237083;chr1:89237255-89237325;chr1:89246527-89246837;chr1:89246850-89246927;chr1:89289828-89289972;chr1:89290075-89290228
AC007405.2	gc19_pc.promCore	gc19_pc.promCore::gencode::AC007405.2::ENSG00000222033.1	0.13093090909090907	0.4858475381354647	1.0	2	chr2:171570953-171571277
TJP3	gc19_pc.promCore	gc19_pc.promCore::gencode::TJP3::ENSG00000105289.10	0.13093090909090907	1.0	1.0	3	chr19:3707906-3708559;chr19:3708565-3708700;chr19:3721534-3721890;chr19:3721914-3721934;chr19:3728173-3728373;chr19:3728484-3728551
PSMA5	gc19_pc.promCore	gc19_pc.promCore::gencode::PSMA5::ENSG00000143106.8	0.13093090909090907	1.0	1.0	1	chr1:109968773-109968917;chr1:109968952-109969262
chr1:119930400-119935000	enhancers	enhancers::chr1:119930400-119935000::NA::NA	0.13820999999999997	1.0	1.0	1	chr1:119930509-119930882;chr1:119933138-119933706;chr1:119934484-119934641
chr6:8513400-8514200	enhancers	enhancers::chr6:8513400-8514200::NA::NA	0.13875200000000001	1.0	1.0	1	chr6:8513400-8513937
chr1:156101600-156110200	enhancers	enhancers::chr1:156101600-156110200::NA::NA	0.13875200000000001	1.0	1.0	2	chr1:156103397-156103863;chr1:156103946-156104173;chr1:156104325-156104575;chr1:156104772-156104957;chr1:156105109-156105671;chr1:156107029-156107424
chr1:172290200-172293200	enhancers	enhancers::chr1:172290200-172293200::NA::NA	0.13875200000000001	1.0	1.0	1	chr1:172290629-172290949
chr16:88764000-88766800	enhancers	enhancers::chr16:88764000-88766800::NA::NA	0.13875200000000001	1.0	1.0	1	chr16:88764633-88764732;chr16:88765054-88765372
CAV2	gc19_pc.promCore	gc19_pc.promCore::gencode::CAV2::ENSG00000105971.10	0.14119999999999996	1.0	1.0	1	chr7:116139243-116139835;chr7:116139991-116140033
CA10	gc19_pc.5utr	gc19_pc.5utr::gencode::CA10::ENSG00000154975.9	0.16638	1.0	1.0	2	chr17:50212317-50212409;chr17:50235146-50235729;chr17:50235752-50236087;chr17:50236632-50237161;chr17:50237283-50237377
ATP1B2	gc19_pc.3utr	gc19_pc.3utr::gencode::ATP1B2::ENSG00000129244.4	0.5447224489795919	0.47619229539921865	0.1705006194489665	5	chr17:7559213-7561086
TTC39C	gc19_pc.3utr	gc19_pc.3utr::gencode::TTC39C::ENSG00000168234.8	0.5447224489795919	1.0	0.11482161348333343	7	chr18:21599887-21600252;chr18:21712538-21715574
AAED1	gc19_pc.promCore	gc19_pc.promCore::gencode::AAED1::ENSG00000158122.7	0.6023592	1.0	0.10451888551058362	4	chr9:99416830-99416980;chr9:99417075-99417230;chr9:99417363-99417365;chr9:99417585-99417785
PLEKHO2	gc19_pc.3utr	gc19_pc.3utr::gencode::PLEKHO2::ENSG00000241839.5	0.6330676470588237	0.029730308815290037	0.4757370243994124	5	chr15:65158087-65160206
chr16:27218200-27221000	enhancers	enhancers::chr16:27218200-27221000::NA::NA	0.7015028571428572	1.0	0.0001970784409482951	7	chr16:27219375-27219722;chr16:27220006-27220387
PKN2	gc19_pc.5utr	gc19_pc.5utr::gencode::PKN2::ENSG00000065243.14	0.7309857534246577	2.706105187976969e-06	0.017349711423311577	6	chr1:89149904-89150263;chr1:89246727-89246837
SLC5A1	gc19_pc.promCore	gc19_pc.promCore::gencode::SLC5A1::ENSG00000100170.5	0.7374071028037381	1.0	0.04462444969247139	5	chr22:32438818-32439218;chr22:32454977-32455331;chr22:32455337-32455377
LINC00478	lncrna.promCore	lncrna.promCore::gencode::LINC00478::ENSG00000215386.6	0.7842313043478262	1	0.07509832717895182	11	chr21:17442641-17442868;chr21:17442874-17442887;chr21:17442893-17443052;chr21:17443233-17443413;chr21:17443433-17443718;chr21:17443724-17443752;chr21:17553710-17553890;chr21:17553910-17553996;chr21:17554016-17554110;chr21:17566498-17566953;chr21:17566959-17567084;chr21:17603198-17603355;chr21:17603375-17603435;chr21:17603441-17603598;chr21:17702724-17703032;chr21:17703038-17703124;chr21:17791447-…
FGD5-AS1	lncrna.promCore	lncrna.promCore::gencode::FGD5-AS1::ENSG00000225733.1	0.7842313043478262	1	0.1752088001417934	5	chr3:14988812-14988890;chr3:14989435-14989513;chr3:14989519-14989600;chr3:14989731-14990131
C4orf46	gc19_pc.3utr	gc19_pc.3utr::gencode::C4orf46::ENSG00000205208.4	0.7865436305732485	0.046111413502941054	0.4757370243994124	5	chr4:159587830-159590764
G053300	lncrna.ncrna	lncrna.ncrna::mitranscriptome::G053300::G053300	0.848916504854369	1.0	0.029245210848762443	5	chr22:28320602-28320663;chr22:28324015-28324832;chr22:28325985-28326675;chr22:28326681-28326817;chr22:28329104-28329514
ZNF833P	lncrna.ncrna	lncrna.ncrna::gencode::ZNF833P::ENSG00000197332.7	0.8989814563106796	0.26953709936751485	0.029245210848762443	5	chr19:11750590-11750711;chr19:11755053-11755176;chr19:11757041-11757088;chr19:11759172-11759267;chr19:11759287-11759299;chr19:11761171-11761232;chr19:11762467-11762868;chr19:11789134-11789227;chr19:11791206-11791228;chr19:11791248-11791787;chr19:11793360-11793487;chr19:11795690-11797382
TTC28-AS1	lncrna.promCore	lncrna.promCore::gencode::TTC28-AS1::ENSG00000235954.2	0.9575215999999999	1	0.143106376208015	5	chr22:28315456-28315533;chr22:28315539-28315690;chr22:28330948-28331118;chr22:28331138-28331218;chr22:28331224-28331348;chr22:28388256-28388370;chr22:28388715-28389091;chr22:28389111-28389268;chr22:28393364-28393378;chr22:28393398-28393649
FAM228A	gc19_pc.3utr	gc19_pc.3utr::gencode::FAM228A::ENSG00000186453.8	0.9638877427184465	0.13738183845790963	0.9259306326775462	3	chr2:24413500-24414567;chr2:24423613-24423718
MED19	gc19_pc.3utr	gc19_pc.3utr::gencode::MED19::ENSG00000156603.10	0.9653173349056604	1.0	0.1285222519740966	4	chr11:57471185-57471509;chr11:57471598-57471767;chr11:57471888-57472093
ADARB2	gc19_pc.5utr	gc19_pc.5utr::gencode::ADARB2::ENSG00000185736.11	0.9711029596412555	6.035035387731727e-05	0.003322065110414108	6	chr10:1246296-1246325;chr10:1779344-1779670
MFI2	gc19_pc.5utr	gc19_pc.5utr::gencode::MFI2::ENSG00000163975.7	0.9940952142857141	1.0	0.14399778771352723	3	chr3:196756573-196756687
chr12:19297200-19298400	enhancers	enhancers::chr12:19297200-19298400::NA::NA	0.9998799999999999	1.0	0.07986628746833481	4	chr12:19297837-19298324
ATXN2	gc19_pc.promCore	gc19_pc.promCore::gencode::ATXN2::ENSG00000204842.10	1.0	8.227803248947546e-07	0.00532205891018156	8	chr12:111893716-111893802;chr12:111894080-111894116;chr12:111908164-111908355;chr12:111926216-111926273;chr12:111926604-111926616;chr12:111953943-111953951;chr12:111954187-111954343;chr12:111958549-111958679;chr12:111958797-111958949;chr12:112035411-112035546;chr12:112035609-112035811;chr12:112036426-112036581;chr12:112037318-112037372;chr12:112037378-112037680
RUFY3	gc19_pc.3utr	gc19_pc.3utr::gencode::RUFY3::ENSG00000018189.8	1.0	2.0196700168941896e-05	0.0036606565567309794	10	chr4:71655315-71655799;chr4:71657014-71659274;chr4:71672376-71673032
E2F5	gc19_pc.promCore	gc19_pc.promCore::gencode::E2F5::ENSG00000133740.6	1.0	0.00034353372940226133	0.08100762489366552	5	chr8:86089259-86089655;chr8:86099719-86100031;chr8:86100037-86100119;chr8:86118197-86118389;chr8:86118465-86118597;chr8:86121247-86121356
SERPINA12	gc19_pc.promCore	gc19_pc.promCore::gencode::SERPINA12::ENSG00000165953.5	1.0	0.0216977646941052	1.0	3	chr14:94970359-94970363;chr14:94970369-94970759;chr14:94983981-94984381
FARP2	gc19_pc.3utr	gc19_pc.3utr::gencode::FARP2::ENSG00000006607.9	1.0	0.02702813361889033	0.4719296100906817	8	chr2:242381948-242386564;chr2:242404925-242405068;chr2:242405112-242405451;chr2:242433540-242433556;chr2:242433562-242433871;chr2:242433891-242434256
PTP4A1	gc19_pc.3utr	gc19_pc.3utr::gencode::PTP4A1::ENSG00000112245.6	1.0	0.02702813361889033	1.0	4	chr6:64290079-64293492
VSTM4	gc19_pc.promCore	gc19_pc.promCore::gencode::VSTM4::ENSG00000165633.8	1.0	0.19049028238926421	1.0	2	chr10:50323354-50323469;chr10:50323530-50323754
ARL6	gc19_pc.promCore	gc19_pc.promCore::gencode::ARL6::ENSG00000113966.5	1.0	0.19049028238926421	1.0	3	chr3:97483171-97483794;chr3:97503660-97503778;chr3:97503899-97504060
MAGEA4	gc19_pc.promCore	gc19_pc.promCore::gencode::MAGEA4::ENSG00000147381.7	1.0	0.44838912405550985	0.04462444969247139	2	chrX:151080780-151081014;chrX:151081020-151081253;chrX:151081273-151081441;chrX:151081447-151081560;chrX:151081734-151082060;chrX:151082066-151082176;chrX:151082423-151082748;chrX:151082754-151082864;chrX:151083101-151083430;chrX:151083436-151083552;chrX:151083779-151084109;chrX:151084115-151084179;chrX:151084466-151084792;chrX:151084798-151084866;chrX:151085145-151085474;chrX:151085480-151085545…
IFT80	gc19_pc.3utr	gc19_pc.3utr::gencode::IFT80::ENSG00000068885.10	1.0	0.9645149197910377	0.13280594321283387	5	chr3:159974773-159976312;chr3:160016866-160017051
G079691	lncrna.promCore	lncrna.promCore::mitranscriptome::G079691::G079691	1.0	1	4.6701740474830444e-06	7	chr8:17871136-17871452
G079691	lncrna.ncrna	lncrna.ncrna::mitranscriptome::G079691::G079691	1.0	1.0	3.5570352050484644e-05	7	chr8:17838967-17839396;chr8:17871086-17871336
GPX3	gc19_pc.3utr	gc19_pc.3utr::gencode::GPX3::ENSG00000211445.7	1.0	1.0	0.0001660410982680105	7	chr5:150407725-150408554
IL33	gc19_pc.3utr	gc19_pc.3utr::gencode::IL33::ENSG00000137033.7	1.0	1.0	0.0009616914443343891	8	chr9:6256168-6257983
EPB41L1	gc19_pc.promCore	gc19_pc.promCore::gencode::EPB41L1::ENSG00000088367.16	1.0	1.0	0.0019875762333518843	12	chr20:34679225-34679534;chr20:34679540-34679797;chr20:34679803-34679963;chr20:34680401-34680735;chr20:34680741-34680891;chr20:34680897-34680958;chr20:34700147-34700327;chr20:34700347-34700402;chr20:34700408-34700547;chr20:34709443-34709561;chr20:34709581-34709738;chr20:34709744-34709843;chr20:34713165-34713324;chr20:34713344-34713365;chr20:34713455-34713565;chr20:34742463-34742818;chr20:34742824-…
NSUN3	gc19_pc.3utr	gc19_pc.3utr::gencode::NSUN3::ENSG00000178694.5	1.0	1.0	0.00352735672141058	8	chr3:93845334-93847389
LINC00662	lncrna.ncrna	lncrna.ncrna::gencode::LINC00662::ENSG00000261824.2	1.0	1.0	0.008512066101297178	6	chr19:28175487-28175515;chr19:28192398-28192553;chr19:28206693-28206766;chr19:28213936-28214088;chr19:28221180-28222789;chr19:28222809-28223355;chr19:28223703-28223875;chr19:28237005-28237248;chr19:28262571-28262740;chr19:28264870-28265160;chr19:28266664-28267703;chr19:28267709-28268152;chr19:28268172-28268305;chr19:28268311-28268546;chr19:28269547-28269548;chr19:28269568-28269679;chr19:28269685-…
CALD1	gc19_pc.3utr	gc19_pc.3utr::gencode::CALD1::ENSG00000122786.15	1.0	1.0	0.09486392782584473	7	chr7:134653096-134655479
G024705	lncrna.ncrna	lncrna.ncrna::mitranscriptome::G024705::G024705	1.0	1.0	0.1653356516204779	5	chr14:55116953-55117337;chr14:55117530-55117852;chr14:55119051-55119558;chr14:55119564-55120133
