## Supplementary Tables for "Discovering the drivers of clonal hematopoiesis": supplementary_table_4.tsv

motif_id	sequence_name	start	stop	strand	score	p-value	matched_sequence	ID	Target_Enhancers	Observations	Is_mosaic_MF	Closest_Gene	TFBS	driver_targeted	Enhancer_ID	Class_alteration
HIC1_HUMAN.H11MO.0.C	7_101460362_T_G_WT	12	20	+	15.2809	4.06e-06	GGGGTGCCC	7_101460362_T_G	{'PRKRIP1', 'SRRT', 'LRWD1', 'ENSG00000259294', 'POLR2J3', 'ENSG00000213385', 'TRIP6', 'POLR2J2', 'CUX1'}	1.0	not_mos	CUX1	HIC1	CUX1	{'GH07J101813'}	Disruption
RARA_HUMAN.H11MO.1.A	4_106068136_G_C_WT	14	23	+	14.5606	2.72e-06	GAGGTCAGAG	4_106068136_G_C	{'TET2-AS1', 'TET2', 'PPA2', 'ENSG00000250740', 'RN7SL89P', 'EEF1A1P9'}	1.0	mosaic	TET2	RARA	TET2	{'GH04J105144'}	Disruption
RORA_HUMAN.H11MO.0.C	4_106068136_G_C_WT	11	23	+	14.4141	1.54e-06	AACGAGGTCAGAG	4_106068136_G_C	{'TET2-AS1', 'TET2', 'PPA2', 'ENSG00000250740', 'RN7SL89P', 'EEF1A1P9'}	1.0	mosaic	TET2	RORA	TET2	{'GH04J105144'}	Disruption
RARA_HUMAN.H11MO.0.A	4_106068136_G_C_WT	4	23	+	14.2879	6.22e-06	GGACGAGAACGAGGTCAGAG	4_106068136_G_C	{'TET2-AS1', 'TET2', 'PPA2', 'ENSG00000250740', 'RN7SL89P', 'EEF1A1P9'}	1.0	mosaic	TET2	RARA	TET2	{'GH04J105144'}	Disruption
NFYB_HUMAN.H11MO.0.A	2_25525626_ATTG_A_WT	11	23	-	13.7541	1.32e-05	GATCCAATCAGAA	2_25525626_ATTG_A	{'POMC', 'MIR1301', 'DNAJC27', 'DNMT3A'}	1.0	not_mos	DNMT3A	NFYB	DNMT3A	{'GH02J025301'}	Disruption
E2F4_HUMAN.H11MO.0.A	17_58677295_T_G_MUT	12	24	+	13.5303	1.34e-05	CCGCGCGGGAAAG	17_58677295_T_G	{'NDUFB8P2', 'HEATR6', 'DHX40P1', 'RPS6KB1', 'NACA2', 'RPS29P21', 'KRT18P61', 'TBC1D3P1-DHX40P1', 'PPM1D', 'TBC1D3P1', 'TUBD1'}	1.0	not_mos	PPM1D	E2F4	PPM1D	{'GH17J060598'}	Creation
SMAD2_HUMAN.H11MO.0.A	18_61034619_GGGTGTC_G_WT	19	30	+	13.3485	1.06e-05	TGTCTCCCACTC	18_61034619_GGGTGTC_G	{'ENSG00000267390', 'KDSR'}	6.0	not_mos	KDSR	SMAD2	KDSR	{'GH18J063365'}	Disruption
SMAD2_HUMAN.H11MO.0.A	18_61034625_C_CAT_WT	13	24	+	13.3485	1.06e-05	TGTCTCCCACTC	18_61034625_C_CAT	{'ENSG00000267390', 'KDSR'}	2.0	not_mos	KDSR	SMAD2	KDSR	{'GH18J063365'}	Disruption
MITF_HUMAN.H11MO.0.A	7_101615908_C_T_MUT	11	20	+	13.1515	2.1e-05	TCACGTGCCC	7_101615908_C_T	{'CUX1'}	1.0	not_mos	CUX1	MITF	CUX1	{'GH07J101972'}	Creation
NFYA_HUMAN.H11MO.0.A	2_25525626_ATTG_A_WT	11	24	-	13.0303	2.15e-05	AGATCCAATCAGAA	2_25525626_ATTG_A	{'POMC', 'MIR1301', 'DNAJC27', 'DNMT3A'}	1.0	not_mos	DNMT3A	NFYA	DNMT3A	{'GH02J025301'}	Disruption
E2F3_HUMAN.H11MO.0.A	17_58677295_T_G_MUT	13	23	+	12.7364	1.59e-05	CGCGCGGGAAA	17_58677295_T_G	{'NDUFB8P2', 'HEATR6', 'DHX40P1', 'RPS6KB1', 'NACA2', 'RPS29P21', 'KRT18P61', 'TBC1D3P1-DHX40P1', 'PPM1D', 'TBC1D3P1', 'TUBD1'}	1.0	not_mos	PPM1D	E2F3	PPM1D	{'GH17J060598'}	Creation
KLF8_HUMAN.H11MO.0.C	19_10872103_A_G_MUT	12	20	+	12.7236	3.5e-05	CATGGGGTG	19_10872103_A_G	{'MIR199A1', 'SLC44A2', 'CDKN2D', 'MIR4748', 'SMARCA4', 'DNM2', 'MIR638', 'KRI1'}	1.0	mosaic	DNM2	KLF8	DNM2	{'GH19J010757'}	Creation
NFYC_HUMAN.H11MO.0.A	2_25525626_ATTG_A_WT	11	24	-	12.6972	1.92e-05	AGATCCAATCAGAA	2_25525626_ATTG_A	{'POMC', 'MIR1301', 'DNAJC27', 'DNMT3A'}	1.0	not_mos	DNMT3A	NFYC	DNMT3A	{'GH02J025301'}	Disruption
NR1H3_HUMAN.H11MO.1.B	4_106068136_G_C_WT	13	22	+	12.5303	1.75e-05	CGAGGTCAGA	4_106068136_G_C	{'TET2-AS1', 'TET2', 'PPA2', 'ENSG00000250740', 'RN7SL89P', 'EEF1A1P9'}	1.0	mosaic	TET2	NR1H3	TET2	{'GH04J105144'}	Disruption
SNAI1_HUMAN.H11MO.0.C	7_101500165_G_A_MUT	14	21	-	12.4228	6.59e-05	GCAGGTGT	7_101500165_G_A	{'PRKRIP1', 'SPDYE2B', 'ENSG00000259294', 'SPDYE2', 'CUX1', 'SH2B2'}	1.0	not_mos	CUX1	SNAI1	CUX1	{'GH07J101855'}	Creation
NFIC_HUMAN.H11MO.1.A	2_100626006_T_C_WT	15	23	-	12.303	1.21e-05	TCCTGGCAC	2_100626006_T_C	{'AFF3', 'ENSG00000230393'}	1.0	mosaic	AFF3	NFIC	AFF3	{'GH02J100008'}	Disruption
SALL4_HUMAN.H11MO.0.B	20_57465938_A_C_MUT	11	20	-	12.2959	3.5700000000000014e-05	GGAGGGTGGA	20_57465938_A_C	{'ENSG00000227282', 'ANKRD60', 'PIEZO1P2', 'ENSG00000270279', 'LOC101927932', 'ENSG00000270951', 'GNAS', 'PPP4R1L', 'NELFCD'}	1.0	not_mos	GNAS	SALL4	GNAS	{'GH20J058887'}	Creation
ESR1_HUMAN.H11MO.1.A	4_106068136_G_C_WT	13	22	+	12.2879	3.2899999999999987e-05	CGAGGTCAGA	4_106068136_G_C	{'TET2-AS1', 'TET2', 'PPA2', 'ENSG00000250740', 'RN7SL89P', 'EEF1A1P9'}	1.0	mosaic	TET2	ESR1	TET2	{'GH04J105144'}	Disruption
SMAD4_HUMAN.H11MO.0.B	18_61034619_GGGTGTC_G_WT	18	30	+	12.2245	3.03e-05	GTGTCTCCCACTC	18_61034619_GGGTGTC_G	{'ENSG00000267390', 'KDSR'}	6.0	not_mos	KDSR	SMAD4	KDSR	{'GH18J063365'}	Disruption
SMAD4_HUMAN.H11MO.0.B	18_61034625_C_CAT_WT	12	24	+	12.2245	3.03e-05	GTGTCTCCCACTC	18_61034625_C_CAT	{'ENSG00000267390', 'KDSR'}	2.0	not_mos	KDSR	SMAD4	KDSR	{'GH18J063365'}	Disruption
RARA_HUMAN.H11MO.1.A	17_58678199_A_C_MUT	9	18	-	12.197	3.65e-05	GAGGGCAGCG	17_58678199_A_C	{'NDUFB8P2', 'HEATR6', 'DHX40P1', 'RPS6KB1', 'NACA2', 'RPS29P21', 'KRT18P61', 'TBC1D3P1-DHX40P1', 'PPM1D', 'TBC1D3P1', 'TUBD1'}	1.0	not_mos	PPM1D	RARA	PPM1D	{'GH17J060598'}	Creation
TAL1_HUMAN.H11MO.1.A	7_101500165_G_A_MUT	13	27	-	12.1364	3.01e-05	CGGCTGGCAGGTGTG	7_101500165_G_A	{'PRKRIP1', 'SPDYE2B', 'ENSG00000259294', 'SPDYE2', 'CUX1', 'SH2B2'}	1.0	not_mos	CUX1	TAL1	CUX1	{'GH07J101855'}	Creation
WT1_HUMAN.H11MO.1.B	7_101382908_C_A_MUT	11	21	+	12.0921	3.71e-05	GAGGGAGGGTC	7_101382908_C_A	{'PRKRIP1', 'SRRT', 'POLR2J3', 'POLR2J2', 'CLDN15', 'CUX1'}	1.0	not_mos	CUX1	WT1	CUX1	{'GH07J101739'}	Creation
VDR_HUMAN.H11MO.0.A	18_61034619_GGGTGTC_G_WT	7	22	+	12.0244	3.04e-05	GGGGTCGCCGGGTGTC	18_61034619_GGGTGTC_G	{'ENSG00000267390', 'KDSR'}	6.0	not_mos	KDSR	VDR	KDSR	{'GH18J063365'}	Disruption
NFKB1_HUMAN.H11MO.1.B	18_61034625_C_CAT_WT	10	20	-	11.9697	3.21e-05	GGGAGACACCC	18_61034625_C_CAT	{'ENSG00000267390', 'KDSR'}	2.0	not_mos	KDSR	NFKB1	KDSR	{'GH18J063365'}	Disruption
NFKB1_HUMAN.H11MO.1.B	18_61034619_GGGTGTC_G_WT	16	26	-	11.9697	3.21e-05	GGGAGACACCC	18_61034619_GGGTGTC_G	{'ENSG00000267390', 'KDSR'}	6.0	not_mos	KDSR	NFKB1	KDSR	{'GH18J063365'}	Disruption
MBD2_HUMAN.H11MO.0.B	9_139424788_G_C_WT	10	20	+	11.9474	5.320000000000001e-05	GGCTCCGGGGA	9_139424788_G_C	{'DNLZ', 'ENTR1', 'INPP5E', 'ENSG00000227512', 'NOTCH1', 'PTGDS', 'ANAPC2', 'LCNL1', 'SEC16A', 'MIR4673', 'EXD3', 'AJM1', 'SNHG7', 'CARD9', 'NALT1', 'MAN1B1', 'NACC2', 'NDOR1'}	1.0	mosaic	NOTCH1	MBD2	NOTCH1	{'GH09J136524'}	Disruption
RXRB_HUMAN.H11MO.0.C	4_106068136_G_C_WT	13	22	+	11.8681	3.76e-05	CGAGGTCAGA	4_106068136_G_C	{'TET2-AS1', 'TET2', 'PPA2', 'ENSG00000250740', 'RN7SL89P', 'EEF1A1P9'}	1.0	mosaic	TET2	RXRB	TET2	{'GH04J105144'}	Disruption
VDR_HUMAN.H11MO.1.A	19_10829445_A_C_MUT	11	19	-	11.8485	5.36e-05	CGGGTTCAC	19_10829445_A_C	{'TYK2', 'S1PR5', 'SLC44A2', 'C19orf38', 'PRKCSH', 'CDKN2D', 'SMARCA4', 'TIMM29', 'DNMT1', 'DNM2', 'S1PR2', 'PPAN', 'ZNF846', 'SWSAP1', 'KRI1', 'QTRT1', 'CARM1', 'ZNF627', 'UBE2L4', 'EIF3G', 'MIR638', 'LOC100419831', 'HNRNPA1P10', 'ILF3-DT', 'ICAM3', 'ATG4D', 'RAVER1', 'DOCK6', 'FBXL12', 'ILF3'}	1.0	not_mos	DNM2	VDR	DNM2	{'GH19J010717'}	Creation
FLI1_HUMAN.H11MO.0.A	20_57465938_A_C_MUT	10	27	-	11.8333	3.14e-05	GAGAGCAGGAGGGTGGAA	20_57465938_A_C	{'ENSG00000227282', 'ANKRD60', 'PIEZO1P2', 'ENSG00000270279', 'LOC101927932', 'ENSG00000270951', 'GNAS', 'PPP4R1L', 'NELFCD'}	1.0	not_mos	GNAS	FLI1	GNAS	{'GH20J058887'}	Creation
KLF5_HUMAN.H11MO.0.A	7_101501582_T_G_MUT	13	26	+	11.8333	3.47e-05	GGGGTGGTGGTGGG	7_101501582_T_G	{'PRKRIP1', 'SPDYE2B', 'ENSG00000259294', 'SPDYE2', 'CUX1', 'SH2B2'}	1.0	not_mos	CUX1	KLF5	CUX1	{'GH07J101855'}	Creation
RXRA_HUMAN.H11MO.1.A	4_106068136_G_C_WT	12	21	+	11.6735	4.5e-05	ACGAGGTCAG	4_106068136_G_C	{'TET2-AS1', 'TET2', 'PPA2', 'ENSG00000250740', 'RN7SL89P', 'EEF1A1P9'}	1.0	mosaic	TET2	RXRA	TET2	{'GH04J105144'}	Disruption
VDR_HUMAN.H11MO.1.A	4_106068136_G_C_WT	13	21	+	11.6364	6.59e-05	CGAGGTCAG	4_106068136_G_C	{'TET2-AS1', 'TET2', 'PPA2', 'ENSG00000250740', 'RN7SL89P', 'EEF1A1P9'}	1.0	mosaic	TET2	VDR	TET2	{'GH04J105144'}	Disruption
SALL4_HUMAN.H11MO.0.B	19_10872103_A_G_MUT	13	22	+	11.6122	5.600000000000001e-05	ATGGGGTGGG	19_10872103_A_G	{'MIR199A1', 'SLC44A2', 'CDKN2D', 'MIR4748', 'SMARCA4', 'DNM2', 'MIR638', 'KRI1'}	1.0	mosaic	DNM2	SALL4	DNM2	{'GH19J010757'}	Creation
IKZF1_HUMAN.H11MO.0.C	7_101387142_T_C_MUT	12	19	-	11.5488	5.86e-05	GTGGGAGG	7_101387142_T_C	{'PRKRIP1', 'SRRT', 'POLR2J3', 'POLR2J2', 'CLDN15', 'CUX1'}	1.0	not_mos	CUX1	IKZF1	CUX1	{'GH07J101739'}	Creation
PPARA_HUMAN.H11MO.1.B	4_106068136_G_C_WT	13	21	+	11.5354	5.45e-05	CGAGGTCAG	4_106068136_G_C	{'TET2-AS1', 'TET2', 'PPA2', 'ENSG00000250740', 'RN7SL89P', 'EEF1A1P9'}	1.0	mosaic	TET2	PPARA	TET2	{'GH04J105144'}	Disruption
ZFX_HUMAN.H11MO.0.A	9_4985447_C_T_WT	11	20	-	11.3333	8.06e-05	CCAGGCCTCT	9_4985447_C_T	{'MIR101-2', 'CSNK1G2P1', 'ENSG00000228165', 'MTCO1P11', 'MTND6P5', 'JAK2'}	1.0	mosaic	JAK2	ZFX	JAK2	{'GH09J004983'}	Disruption
KLF6_HUMAN.H11MO.0.A	7_101501582_T_G_MUT	10	28	+	11.0758	5.3799999999999986e-05	TTGGGGGTGGTGGTGGGGA	7_101501582_T_G	{'PRKRIP1', 'SPDYE2B', 'ENSG00000259294', 'SPDYE2', 'CUX1', 'SH2B2'}	1.0	not_mos	CUX1	KLF6	CUX1	{'GH07J101855'}	Creation
FOXO1_HUMAN.H11MO.0.A	17_58679430_T_A_WT	12	23	+	11.0273	6.440000000000001e-05	AGTCTGTTTTCC	17_58679430_T_A	{'NDUFB8P2', 'HEATR6', 'DHX40P1', 'RPS6KB1', 'NACA2', 'RPS29P21', 'KRT18P61', 'TBC1D3P1-DHX40P1', 'PPM1D', 'TBC1D3P1', 'TUBD1'}	1.0	not_mos	PPM1D	FOXO1	PPM1D	{'GH17J060598'}	Disruption
FOXO1_HUMAN.H11MO.0.A	17_58679431_G_T_WT	11	22	+	11.0273	6.440000000000001e-05	AGTCTGTTTTCC	17_58679431_G_T	{'NDUFB8P2', 'HEATR6', 'DHX40P1', 'RPS6KB1', 'NACA2', 'RPS29P21', 'KRT18P61', 'TBC1D3P1-DHX40P1', 'PPM1D', 'TBC1D3P1', 'TUBD1'}	1.0	not_mos	PPM1D	FOXO1	PPM1D	{'GH17J060598'}	Disruption
E2F4_HUMAN.H11MO.0.A	12_46122593_C_T_WT	11	23	+	10.9697	7.37e-05	CGGGCCGGGGACG	12_46122593_C_T	{'SCAF11', 'LINC00938', 'ARID2', 'KNOP1P2'}	1.0	mosaic	ARID2	E2F4	ARID2	{'GH12J045725'}	Disruption
SALL4_HUMAN.H11MO.0.B	15_52821533_A_C_WT	13	22	-	10.9592	9.24e-05	CCGGGGTGTG	15_52821533_A_C	{'ENSG00000259935', 'ENSG00000259712', 'ENSG00000260618', 'MYO5A', 'EEF1B2P1', 'ARPP19'}	1.0	not_mos	MYO5A	SALL4	MYO5A	{'GH15J052527'}	Disruption
ATF3_HUMAN.H11MO.0.A	7_101525872_C_T_WT	9	19	-	10.9495	8.27e-05	GGTGACGAGAG	7_101525872_C_T	{'FAM185A', 'ENSG00000213385', 'ENSG00000272219', 'CUX1', 'SH2B2'}	1.0	not_mos	CUX1	ATF3	CUX1	{'GH07J101879'}	Disruption
HSF1_HUMAN.H11MO.0.A	3_38180709_G_A_WT	14	28	+	10.9091	5.21e-05	GAGAAAGGTCCGGAT	3_38180709_G_A	{'ENSG00000201965', 'OXSR1', 'ACAA1', 'MYD88'}	1.0	not_mos	MYD88	HSF1	MYD88	{'GH03J038129'}	Disruption
E2F5_HUMAN.H11MO.0.B	9_139424788_G_C_MUT	14	23	+	10.8624	6.03e-05	CCCGGGAAAC	9_139424788_G_C	{'DNLZ', 'ENTR1', 'INPP5E', 'ENSG00000227512', 'NOTCH1', 'PTGDS', 'ANAPC2', 'LCNL1', 'SEC16A', 'MIR4673', 'EXD3', 'AJM1', 'SNHG7', 'CARD9', 'NALT1', 'MAN1B1', 'NACC2', 'NDOR1'}	1.0	mosaic	NOTCH1	E2F5	NOTCH1	{'GH09J136524'}	Creation
CLOCK_HUMAN.H11MO.0.C	19_10929298_C_T_MUT	16	29	-	10.8403	4.49e-05	CTGGCAAGTGGGGA	19_10929298_C_T	{'TYK2', 'S1PR5', 'MIR199A1', 'SLC44A2', 'C19orf38', 'ILF3', 'CDKN2D', 'SMARCA4', 'TIMM29', 'DNM2', 'PDE4A', 'KRI1', 'CARM1', 'ZNF627', 'EIF3G', 'ILF3-DT', 'ICAM3', 'ATG4D', 'ZNF441', 'FBXL12', 'PPAN'}	2.0	mosaic	DNM2	CLOCK	DNM2	{'GH19J010808'}	Creation
IRF7_HUMAN.H11MO.0.C	20_57483545_A_G_WT	8	17	+	10.8261	9.89e-05	AAAAGTAAAA	20_57483545_A_G	{'GNAS', 'LOC101927932', 'NELFCD'}	1.0	mosaic	GNAS	IRF7	GNAS	{'GH20J058904'}	Disruption
RXRB_HUMAN.H11MO.0.C	7_101615908_C_T_MUT	14	23	-	10.8242	8.22e-05	TGAGGGCACG	7_101615908_C_T	{'CUX1'}	1.0	not_mos	CUX1	RXRB	CUX1	{'GH07J101972'}	Creation
NFKB2_HUMAN.H11MO.0.B	18_61034625_C_CAT_WT	10	20	-	10.8182	6.91e-05	GGGAGACACCC	18_61034625_C_CAT	{'ENSG00000267390', 'KDSR'}	2.0	not_mos	KDSR	NFKB2	KDSR	{'GH18J063365'}	Disruption
NFKB2_HUMAN.H11MO.0.B	18_61034619_GGGTGTC_G_WT	16	26	-	10.8182	6.91e-05	GGGAGACACCC	18_61034619_GGGTGTC_G	{'ENSG00000267390', 'KDSR'}	6.0	not_mos	KDSR	NFKB2	KDSR	{'GH18J063365'}	Disruption
TBX3_HUMAN.H11MO.0.C	2_96931282_T_C_WT	11	21	+	10.7576	8.68e-05	GGGGGTGGGAC	2_96931282_T_C	{'TMEM127', 'LMAN2L', 'STARD7-AS1', 'KCNIP3', 'NCAPH', 'CNNM3', 'SNRNP200', 'KANSL3', 'CIAO1', 'ANKRD36', 'ENSG00000230747', 'DUSP2', 'ASTL', 'ITPRIPL1'}	1.0	not_mos	TMEM127	TBX3	TMEM127	{'GH02J096263'}	Disruption
PBX3_HUMAN.H11MO.0.A	9_4986098_GGAAGCGTGTGAAGA_G_WT	28	38	+	10.7258	7.87e-05	AGAGAGGCAGG	9_4986098_GGAAGCGTGTGAAGA_G	{'MIR101-2', 'CSNK1G2P1', 'ENSG00000228165', 'MTCO1P11', 'MTND6P5', 'JAK2'}	1.0	not_mos	JAK2	PBX3	JAK2	{'GH09J004983'}	Disruption
TBX3_HUMAN.H11MO.0.C	20_57465938_A_C_MUT	9	19	-	10.6818	9.49e-05	GAGGGTGGAAA	20_57465938_A_C	{'ENSG00000227282', 'ANKRD60', 'PIEZO1P2', 'ENSG00000270279', 'LOC101927932', 'ENSG00000270951', 'GNAS', 'PPP4R1L', 'NELFCD'}	1.0	not_mos	GNAS	TBX3	GNAS	{'GH20J058887'}	Creation
E2F4_HUMAN.H11MO.1.A	9_139440038_A_G_MUT	7	20	-	10.6667	9.29e-05	GGCGCGGGGTTCTG	9_139440038_A_G	{'C9orf163', 'INPP5E', 'ENSG00000227512', 'NOTCH1', 'ENTR1', 'ANAPC2', 'MIR4674', 'SEC16A', 'ABCA2', 'EXD3', 'FUT7', 'SNHG7', 'CARD9', 'NALT1', 'MAN1B1', 'NACC2', 'SNAPC4'}	1.0	mosaic	NOTCH1	E2F4	NOTCH1	{'GH09J136537'}	Creation
PBX3_HUMAN.H11MO.0.A	2_96930284_G_A_WT	13	23	-	10.5806	8.8e-05	AGATAGACAGC	2_96930284_G_A	{'TMEM127', 'LMAN2L', 'STARD7-AS1', 'KCNIP3', 'NCAPH', 'CNNM3', 'SNRNP200', 'KANSL3', 'CIAO1', 'ANKRD36', 'ENSG00000230747', 'DUSP2', 'ASTL', 'ITPRIPL1'}	1.0	not_mos	TMEM127	PBX3	TMEM127	{'GH02J096263'}	Disruption
PATZ1_HUMAN.H11MO.1.C	7_101382908_C_A_MUT	12	20	+	10.5606	9.33e-05	AGGGAGGGT	7_101382908_C_A	{'PRKRIP1', 'SRRT', 'POLR2J3', 'POLR2J2', 'CLDN15', 'CUX1'}	1.0	not_mos	CUX1	PATZ1	CUX1	{'GH07J101739'}	Creation
NR1D1_HUMAN.H11MO.0.B	4_106068136_G_C_WT	7	25	+	10.5495	8.329999999999999e-05	CGAGAACGAGGTCAGAGCG	4_106068136_G_C	{'TET2-AS1', 'TET2', 'PPA2', 'ENSG00000250740', 'RN7SL89P', 'EEF1A1P9'}	1.0	mosaic	TET2	NR1D1	TET2	{'GH04J105144'}	Disruption
E2F1_HUMAN.H11MO.0.A	7_101461128_T_G_MUT	12	25	+	10.4472	9.12e-05	GGTGGGCGTGAAGA	7_101461128_T_G	{'PRKRIP1', 'SRRT', 'LRWD1', 'ENSG00000259294', 'POLR2J3', 'ENSG00000213385', 'TRIP6', 'POLR2J2', 'CUX1'}	1.0	not_mos	CUX1	E2F1	CUX1	{'GH07J101813'}	Creation
LYL1_HUMAN.H11MO.0.A	2_25525521_G_A_WT	13	26	+	10.1791	8.94e-05	CCTGCTGCTTCTGA	2_25525521_G_A	{'POMC', 'MIR1301', 'DNAJC27', 'DNMT3A'}	1.0	mosaic	DNMT3A	LYL1	DNMT3A	{'GH02J025301'}	Disruption
KLF6_HUMAN.H11MO.0.A	6_79788283_T_G_MUT	5	23	+	10.1061	9.74e-05	CCGGGGACGGTGCCGCGGA	6_79788283_T_G	{'PHIP', 'ENSG00000233835', 'LCA5', 'IRAK1BP1', 'LOC100419073'}	5.0	not_mos	PHIP	KLF6	PHIP	{'GH06J079075'}	Creation
KLF5_HUMAN.H11MO.0.A	10_43617228_A_G_MUT	9	22	+	10.0909	9.31e-05	AGGCTGGGGCTCCA	10_43617228_A_G	{'CSGALNACT2', 'RET', 'HNRNPF'}	1.0	not_mos	RET	KLF5	RET	{'GH10J043120'}	Creation
SP3_HUMAN.H11MO.0.B	7_101501582_T_G_MUT	8	27	+	10.0275	8.87e-05	TTTTGGGGGTGGTGGTGGGG	7_101501582_T_G	{'PRKRIP1', 'SPDYE2B', 'ENSG00000259294', 'SPDYE2', 'CUX1', 'SH2B2'}	1.0	not_mos	CUX1	SP3	CUX1	{'GH07J101855'}	Creation
IRF3_HUMAN.H11MO.0.B	4_106068731_GT_G_WT	13	32	-	10.0234	8.35e-05	TTAAGGAAAAAAAAAACCCA	4_106068731_GT_G	{'TET2-AS1', 'TET2', 'PPA2', 'ENSG00000250740', 'RN7SL89P', 'EEF1A1P9'}	1.0	not_mos	TET2	IRF3	TET2	{'GH04J105144'}	Disruption
SP4_HUMAN.H11MO.0.A	20_57465938_A_C_MUT	5	24	-	9.97581	9.18e-05	AGCAGGAGGGTGGAAAAAGC	20_57465938_A_C	{'ENSG00000227282', 'ANKRD60', 'PIEZO1P2', 'ENSG00000270279', 'LOC101927932', 'ENSG00000270951', 'GNAS', 'PPP4R1L', 'NELFCD'}	1.0	not_mos	GNAS	SP4	GNAS	{'GH20J058887'}	Creation
THAP1_HUMAN.H11MO.0.C	20_57465938_A_C_MUT	10	31	+	9.93662	8.49e-05	TTCCACCCTCCTGCTCTCTGGC	20_57465938_A_C	{'ENSG00000227282', 'ANKRD60', 'PIEZO1P2', 'ENSG00000270279', 'LOC101927932', 'ENSG00000270951', 'GNAS', 'PPP4R1L', 'NELFCD'}	1.0	not_mos	GNAS	THAP1	GNAS	{'GH20J058887'}	Creation
VEZF1_HUMAN.H11MO.0.C	7_101501582_T_G_MUT	6	27	+	9.79167	9.76e-05	GGTTTTGGGGGTGGTGGTGGGG	7_101501582_T_G	{'PRKRIP1', 'SPDYE2B', 'ENSG00000259294', 'SPDYE2', 'CUX1', 'SH2B2'}	1.0	not_mos	CUX1	VEZF1	CUX1	{'GH07J101855'}	Creation
USF2_HUMAN.H11MO.0.A	8_101734762_C_A_WT	7	25	-	9.75758	5.83e-05	CGCGCACGTGGGGGGTGGT	8_101734762_C_A	{'ENSG00000271882', 'SNX31', 'PABPC1'}	1.0	not_mos	PABPC1	USF2	PABPC1	{'GH08J100718'}	Disruption
NR1I3_HUMAN.H11MO.0.C	7_101525872_C_T_WT	4	21	-	9.61111	9.37e-05	AAGGTGACGAGAGGTGCT	7_101525872_C_T	{'FAM185A', 'ENSG00000213385', 'ENSG00000272219', 'CUX1', 'SH2B2'}	1.0	not_mos	CUX1	NR1I3	CUX1	{'GH07J101879'}	Disruption
SP2_HUMAN.H11MO.0.A	8_101733971_A_G_MUT	7	28	+	9.5935	7.290000000000001e-05	GGCCGCAGAGCGGGGTCGATCC	8_101733971_A_G	{'ENSG00000271882', 'SNX31', 'PABPC1'}	1.0	not_mos	PABPC1	SP2	PABPC1	{'GH08J100718'}	Creation
RFX1_HUMAN.H11MO.0.B	20_57464449_T_G_WT	9	30	+	9.24242	7.159999999999999e-05	GTGCGAGTCGCCCGGCGCAGGC	20_57464449_T_G	{'ENSG00000227282', 'ANKRD60', 'PIEZO1P2', 'ENSG00000270279', 'LOC101927932', 'ENSG00000270951', 'GNAS', 'PPP4R1L', 'NELFCD'}	1.0	not_mos	GNAS	RFX1	GNAS	{'GH20J058887'}	Disruption
USF2_HUMAN.H11MO.0.A	8_101734762_C_A_WT	12	30	+	9.10606	7.609999999999999e-05	CCCCCACGTGCGCGGCCGC	8_101734762_C_A	{'ENSG00000271882', 'SNX31', 'PABPC1'}	1.0	not_mos	PABPC1	USF2	PABPC1	{'GH08J100718'}	Disruption
KLF9_HUMAN.H11MO.0.C	15_52821465_C_T_WT	11	25	-	8.957139999999997	5.39e-05	GGCGGCGGCGGGGCC	15_52821465_C_T	{'ENSG00000259935', 'ENSG00000259712', 'ENSG00000260618', 'MYO5A', 'EEF1B2P1', 'ARPP19'}	1.0	not_mos	MYO5A	KLF9	MYO5A	{'GH15J052527'}	Disruption
ZNF76_HUMAN.H11MO.0.C	4_106068206_G_A_WT	6	27	+	8.52846	9.02e-05	CGGGCTTCCAGGGACTGGGGAG	4_106068206_G_A	{'TET2-AS1', 'TET2', 'PPA2', 'ENSG00000250740', 'RN7SL89P', 'EEF1A1P9'}	1.0	not_mos	TET2	ZNF76	TET2	{'GH04J105144'}	Disruption
USF2_HUMAN.H11MO.0.A	7_101615908_C_T_MUT	3	21	-	8.42424	9.95e-05	AGGGCACGTGAATACAGCA	7_101615908_C_T	{'CUX1'}	1.0	not_mos	CUX1	USF2	CUX1	{'GH07J101972'}	Creation
CTCF_HUMAN.H11MO.0.A	15_52821533_A_C_MUT	7	25	-	8.393939999999999	6.25e-05	CGCCCGGGGGGTGCCGCGC	15_52821533_A_C	{'ENSG00000259935', 'ENSG00000259712', 'ENSG00000260618', 'MYO5A', 'EEF1B2P1', 'ARPP19'}	1.0	not_mos	MYO5A	CTCF	MYO5A	{'GH15J052527'}	Creation
WT1_HUMAN.H11MO.0.C	18_61034625_C_CAT_WT	7	26	-	8.25758	9.9e-05	GGGAGTGGGAGACACCCGGC	18_61034625_C_CAT	{'ENSG00000267390', 'KDSR'}	2.0	not_mos	KDSR	WT1	KDSR	{'GH18J063365'}	Disruption
ZIM3_HUMAN.H11MO.0.C	7_101796764_T_G_WT	10	28	+	8.121210000000001	8.41e-05	GTGTCCTCCTGTTGCTGCT	7_101796764_T_G	{'ENSG00000213385', 'CRYZP1', 'ENSG00000252824', 'POLR2J2', 'CUX1'}	1.0	mosaic	CUX1	ZIM3	CUX1	{'GH07J102150'}	Disruption
KLF9_HUMAN.H11MO.0.C	20_57465829_A_C_MUT	9	23	-	7.342860000000001	9.81e-05	GCGATGGGGGTGTCT	20_57465829_A_C	{'ENSG00000227282', 'ANKRD60', 'PIEZO1P2', 'ENSG00000270279', 'LOC101927932', 'ENSG00000270951', 'GNAS', 'PPP4R1L', 'NELFCD'}	1.0	not_mos	GNAS	KLF9	GNAS	{'GH20J058887'}	Creation
